# Integrative Molecular Characterization of Sarcomatoid and Rhabdoid Renal Cell Carcinoma Reveals Determinants of Poor Prognosis and Response to Immune Checkpoint Inhibitors

**DOI:** 10.1101/2020.05.28.121806

**Authors:** Ziad Bakouny, David A. Braun, Sachet A. Shukla, Wenting Pan, Xin Gao, Yue Hou, Abdallah Flaifel, Stephen Tang, Alice Bosma-Moody, Meng Xiao He, Natalie Vokes, Jackson Nyman, Wanling Xie, Amin H. Nassar, Sarah Abou Alaiwi, Ronan Flippot, Gabrielle Bouchard, John A. Steinharter, Pier Vitale Nuzzo, Miriam Ficial, Miriam Sant’Angelo, Juliet Forman, Jacob E. Berchuck, Shaan Dudani, Kevin Bi, Jihye Park, Sabrina Camp, Maura Sticco-Ivins, Laure Hirsch, Megan Wind-Rotolo, Petra Ross-Macdonald, Maxine Sun, Gwo-Shu Mary Lee, Steven L. Chang, Xiao X. Wei, Bradley A. McGregor, Lauren C. Harshman, Giannicola Genovese, Leigh Ellis, Mark Pomerantz, Michelle S. Hirsch, Matthew L. Freedman, Michael B. Atkins, Catherine J. Wu, Thai H. Ho, W. Marston Linehan, David F. McDermott, Daniel Y.C. Heng, Srinivas R. Viswanathan, Sabina Signoretti, Eliezer M. Van Allen, Toni K. Choueiri

## Abstract

Sarcomatoid and rhabdoid (S/R) renal cell carcinoma (RCC) are highly aggressive tumors with limited molecular and clinical characterization. Emerging evidence suggests immune checkpoint inhibitors (ICI) are particularly effective for these tumors^1–3^, although the biological basis for this property is largely unknown. Here, we evaluate multiple clinical trial and real-world cohorts of S/R RCC to characterize their molecular features, clinical outcomes, and immunologic characteristics. We find that S/R RCC tumors harbor distinctive molecular features that may account for their aggressive behavior, including *BAP1* mutations, *CDKN2A* deletions, and increased expression of *MYC* transcriptional programs. We show that these tumors are highly responsive to ICI and that they exhibit an immune-inflamed phenotype characterized by immune activation, increased cytotoxic immune infiltration, upregulation of antigen presentation machinery genes, and PD-L1 expression. Our findings shed light on the molecular drivers of aggressivity and responsiveness to immune checkpoint inhibitors of S/R RCC tumors.
