## Supplementary material for "Integrative Molecular Characterization of Sarcomatoid and Rhabdoid Renal Cell Carcinoma Reveals Determinants of Poor Prognosis and Response to Immune Checkpoint Inhibitors": Table S3

### Sheet: Oncop_mutations
genes	sum_all	sum_sr_sequenced	sum_epithelioid_sequenced	per_all	per_sr_sequenced	per_epithelioid_sequenced	p.value	q_value	gene_version_recoded	n_group	n_control
MYCN	3	0	3	0.0422535	0	0.111111	0.0511766	1	v1_2_3	44	27
TP53	14	12	2	0.197183	0.272727	0.0740741	0.0637451	1	v1_2_3	44	27
ATM	2	0	2	0.028169	0	0.0740741	0.141247	1	v1_2_3	44	27
SETD2	21	16	5	0.295775	0.363636	0.185185	0.179744	1	v1_2_3	44	27
NF2	7	6	1	0.0985915	0.136364	0.037037	0.240018	1	v1_2_3	44	27
CDC73	3	3	0	0.0422535	0.0681818	0	0.282897	1	v1_2_3	44	27
ERBB4	3	3	0	0.0422535	0.0681818	0	0.282897	1	v1_2_3	44	27
MLH1	3	3	0	0.0422535	0.0681818	0	0.282897	1	v1_2_3	44	27
NOTCH1	3	3	0	0.0422535	0.0681818	0	0.282897	1	v1_2_3	44	27
TET2	3	3	0	0.0422535	0.0681818	0	0.282897	1	v1_2_3	44	27
ARID1A	4	4	0	0.056338	0.0909091	0	0.290233	1	v1_2_3	44	27
BRIP1	1	0	1	0.0140845	0	0.037037	0.380282	1	v1_2_3	44	27
CCNE1	1	0	1	0.0140845	0	0.037037	0.380282	1	v1_2_3	44	27
CDH1	1	0	1	0.0140845	0	0.037037	0.380282	1	v1_2_3	44	27
CDKN1A	1	0	1	0.0140845	0	0.037037	0.380282	1	v1_2_3	44	27
CIITA	1	0	1	0.0140845	0	0.037037	0.380282	1	v1_2_3	44	27
EGFR	1	0	1	0.0140845	0	0.037037	0.380282	1	v1_2_3	44	27
ERBB2	1	0	1	0.0140845	0	0.037037	0.380282	1	v1_2_3	44	27
ETV1	1	0	1	0.0140845	0	0.037037	0.380282	1	v1_2_3	44	27
ETV6	1	0	1	0.0140845	0	0.037037	0.380282	1	v1_2_3	44	27
FANCA	1	0	1	0.0140845	0	0.037037	0.380282	1	v1_2_3	44	27
FGFR1	1	0	1	0.0140845	0	0.037037	0.380282	1	v1_2_3	44	27
FGFR2	1	0	1	0.0140845	0	0.037037	0.380282	1	v1_2_3	44	27
GATA4	1	0	1	0.0140845	0	0.037037	0.380282	1	v1_2_3	44	27
JAK3	1	0	1	0.0140845	0	0.037037	0.380282	1	v1_2_3	44	27
KDR	1	0	1	0.0140845	0	0.037037	0.380282	1	v1_2_3	44	27
NFKBIZ	1	0	1	0.0140845	0	0.037037	0.380282	1	v1_2_3	44	27
NTRK3	1	0	1	0.0140845	0	0.037037	0.380282	1	v1_2_3	44	27
SMAD4	1	0	1	0.0140845	0	0.037037	0.380282	1	v1_2_3	44	27
TCF3	1	0	1	0.0140845	0	0.037037	0.380282	1	v1_2_3	44	27
XPC	1	0	1	0.0140845	0	0.037037	0.380282	1	v1_2_3	44	27
ALK	2	2	0	0.028169	0.0454545	0	0.521932	1	v1_2_3	44	27
APC	2	2	0	0.028169	0.0454545	0	0.521932	1	v1_2_3	44	27
ARID1B	2	2	0	0.028169	0.0454545	0	0.521932	1	v1_2_3	44	27
CREBBP	2	2	0	0.028169	0.0454545	0	0.521932	1	v1_2_3	44	27
EP300	2	2	0	0.028169	0.0454545	0	0.521932	1	v1_2_3	44	27
FANCD2	2	2	0	0.028169	0.0454545	0	0.521932	1	v1_2_3	44	27
FBXW7	2	2	0	0.028169	0.0454545	0	0.521932	1	v1_2_3	44	27
GLI2	2	2	0	0.028169	0.0454545	0	0.521932	1	v1_2_3	44	27
NTRK2	2	2	0	0.028169	0.0454545	0	0.521932	1	v1_2_3	44	27
PARK2	2	2	0	0.028169	0.0454545	0	0.521932	1	v1_2_3	44	27
PRKDC	2	2	0	0.028169	0.0454545	0	0.521932	1	v1_2_3	44	27
RET	2	2	0	0.028169	0.0454545	0	0.521932	1	v1_2_3	44	27
ROS1	2	2	0	0.028169	0.0454545	0	0.521932	1	v1_2_3	44	27
SMARCB1	2	2	0	0.028169	0.0454545	0	0.521932	1	v1_2_3	44	27
STK11	2	2	0	0.028169	0.0454545	0	0.521932	1	v1_2_3	44	27
TSC1	2	2	0	0.028169	0.0454545	0	0.521932	1	v1_2_3	44	27
AKT2	3	1	2	0.0422535	0.0227273	0.0740741	0.55311	1	v1_2_3	44	27
KRAS	3	1	2	0.0422535	0.0227273	0.0740741	0.55311	1	v1_2_3	44	27
SMARCA4	3	1	2	0.0422535	0.0227273	0.0740741	0.55311	1	v1_2_3	44	27
SMO	3	1	2	0.0422535	0.0227273	0.0740741	0.55311	1	v1_2_3	44	27
KDM5C	3	1	2	0.047619	0.027027	0.0769231	0.56395	0.954937	v2_3	37	26
KMT2D	4	3	1	0.0634921	0.0810811	0.0384615	0.636625	0.954937	v2_3	37	26
PTEN	8	6	2	0.112676	0.136364	0.0740741	0.701425	1	v1_2_3	44	27
AR	1	1	0	0.0140845	0.0227273	0	1	1	v1_2_3	44	27
ARAF	1	1	0	0.0140845	0.0227273	0	1	1	v1_2_3	44	27
ASXL1	1	1	0	0.0140845	0.0227273	0	1	1	v1_2_3	44	27
ATRX	1	1	0	0.0140845	0.0227273	0	1	1	v1_2_3	44	27
AURKA	1	1	0	0.0140845	0.0227273	0	1	1	v1_2_3	44	27
B2M	2	1	1	0.028169	0.0227273	0.037037	1	1	v1_2_3	44	27
BCL2L12	1	1	0	0.0140845	0.0227273	0	1	1	v1_2_3	44	27
BCL6	2	1	1	0.028169	0.0227273	0.037037	1	1	v1_2_3	44	27
BRAF	2	1	1	0.028169	0.0227273	0.037037	1	1	v1_2_3	44	27
BRCA1	2	1	1	0.028169	0.0227273	0.037037	1	1	v1_2_3	44	27
CDK6	1	1	0	0.0140845	0.0227273	0	1	1	v1_2_3	44	27
CHEK2	2	1	1	0.028169	0.0227273	0.037037	1	1	v1_2_3	44	27
CUX1	1	1	0	0.0140845	0.0227273	0	1	1	v1_2_3	44	27
DNMT3A	1	1	0	0.0140845	0.0227273	0	1	1	v1_2_3	44	27
ERBB3	1	1	0	0.0140845	0.0227273	0	1	1	v1_2_3	44	27
ERCC2	1	1	0	0.0140845	0.0227273	0	1	1	v1_2_3	44	27
ERCC3	1	1	0	0.0140845	0.0227273	0	1	1	v1_2_3	44	27
ERCC5	2	1	1	0.028169	0.0227273	0.037037	1	1	v1_2_3	44	27
ETV5	1	1	0	0.0140845	0.0227273	0	1	1	v1_2_3	44	27
FANCG	1	1	0	0.0140845	0.0227273	0	1	1	v1_2_3	44	27
FGFR3	1	1	0	0.0140845	0.0227273	0	1	1	v1_2_3	44	27
FH	1	1	0	0.0140845	0.0227273	0	1	1	v1_2_3	44	27
FLT1	1	1	0	0.0140845	0.0227273	0	1	1	v1_2_3	44	27
FLT4	2	1	1	0.028169	0.0227273	0.037037	1	1	v1_2_3	44	27
GLI1	1	1	0	0.0140845	0.0227273	0	1	1	v1_2_3	44	27
GPC3	1	1	0	0.0140845	0.0227273	0	1	1	v1_2_3	44	27
HRAS	1	1	0	0.0140845	0.0227273	0	1	1	v1_2_3	44	27
IDH2	1	1	0	0.0140845	0.0227273	0	1	1	v1_2_3	44	27
IGF1R	1	1	0	0.0140845	0.0227273	0	1	1	v1_2_3	44	27
MAP2K4	1	1	0	0.0140845	0.0227273	0	1	1	v1_2_3	44	27
MAP3K1	1	1	0	0.0140845	0.0227273	0	1	1	v1_2_3	44	27
MAPK1	1	1	0	0.0140845	0.0227273	0	1	1	v1_2_3	44	27
MDM2	1	1	0	0.0140845	0.0227273	0	1	1	v1_2_3	44	27
MET	2	1	1	0.028169	0.0227273	0.037037	1	1	v1_2_3	44	27
MITF	1	1	0	0.0140845	0.0227273	0	1	1	v1_2_3	44	27
MPL	1	1	0	0.0140845	0.0227273	0	1	1	v1_2_3	44	27
MUTYH	2	1	1	0.028169	0.0227273	0.037037	1	1	v1_2_3	44	27
MYBL1	1	1	0	0.0140845	0.0227273	0	1	1	v1_2_3	44	27
MYCL	1	1	0	0.0140845	0.0227273	0	1	1	v1_2_3	44	27
NFE2L2	1	1	0	0.0140845	0.0227273	0	1	1	v1_2_3	44	27
NOTCH2	2	1	1	0.028169	0.0227273	0.037037	1	1	v1_2_3	44	27
PAX5	1	1	0	0.0140845	0.0227273	0	1	1	v1_2_3	44	27
PIK3C2B	1	1	0	0.0140845	0.0227273	0	1	1	v1_2_3	44	27
PIK3R1	1	1	0	0.0140845	0.0227273	0	1	1	v1_2_3	44	27
PRDM1	1	1	0	0.0140845	0.0227273	0	1	1	v1_2_3	44	27
PRF1	2	1	1	0.028169	0.0227273	0.037037	1	1	v1_2_3	44	27
RAF1	1	1	0	0.0140845	0.0227273	0	1	1	v1_2_3	44	27
RARA	1	1	0	0.0140845	0.0227273	0	1	1	v1_2_3	44	27
RB1	1	1	0	0.0140845	0.0227273	0	1	1	v1_2_3	44	27
SDHB	1	1	0	0.0140845	0.0227273	0	1	1	v1_2_3	44	27
SETBP1	1	1	0	0.0140845	0.0227273	0	1	1	v1_2_3	44	27
SH2B3	1	1	0	0.0140845	0.0227273	0	1	1	v1_2_3	44	27
SMC3	1	1	0	0.0140845	0.0227273	0	1	1	v1_2_3	44	27
SOX2	1	1	0	0.0140845	0.0227273	0	1	1	v1_2_3	44	27
SOX9	1	1	0	0.0140845	0.0227273	0	1	1	v1_2_3	44	27
TERT	2	1	1	0.028169	0.0227273	0.037037	1	1	v1_2_3	44	27
TSC2	1	1	0	0.0140845	0.0227273	0	1	1	v1_2_3	44	27
WRN	1	1	0	0.0140845	0.0227273	0	1	1	v1_2_3	44	27
WT1	2	1	1	0.028169	0.0227273	0.037037	1	1	v1_2_3	44	27
XPA	1	1	0	0.0140845	0.0227273	0	1	1	v1_2_3	44	27
XPO1	2	1	1	0.028169	0.0227273	0.037037	1	1	v1_2_3	44	27
ZNF217	2	1	1	0.028169	0.0227273	0.037037	1	1	v1_2_3	44	27
BRCA2	3	2	1	0.0422535	0.0454545	0.037037	1	1	v1_2_3	44	27
MYB	3	2	1	0.0422535	0.0454545	0.037037	1	1	v1_2_3	44	27
PMS2	3	2	1	0.0422535	0.0454545	0.037037	1	1	v1_2_3	44	27
MSH6	4	3	1	0.056338	0.0681818	0.037037	1	1	v1_2_3	44	27
MTOR	7	4	3	0.0985915	0.0909091	0.111111	1	1	v1_2_3	44	27
BAP1	18	11	7	0.253521	0.25	0.259259	1	1	v1_2_3	44	27
VHL	42	26	16	0.591549	0.590909	0.592593	1	1	v1_2_3	44	27
PBRM1	16	9	7	0.253968	0.243243	0.269231	1	1	v2_3	37	26

### Sheet: Malouf_mutations
genes	clear_cell	sarcomatoid	clear_cell_per	sarcomatoid_per	p.value	sarc_minus_clear_per	q_value
TP53	0	2	0	8.69565	0.48	8.69565	1
B2M	3	1	13.0435	4.34783	0.48	-8.69565	1
MTOR	2	0	8.69565	0	0.48	-8.69565	1
ARID1A	0	1	0	4.34783	1	4.34783	1
BRIP1	0	1	0	4.34783	1	4.34783	1
FGFR1	0	1	0	4.34783	1	4.34783	1
FH	0	1	0	4.34783	1	4.34783	1
FLT3	1	2	4.34783	8.69565	1	4.34783	1
MLH1	0	1	0	4.34783	1	4.34783	1
NF2	2	3	8.69565	13.0435	1	4.34783	1
PIK3R1	0	1	0	4.34783	1	4.34783	1
REL	0	1	0	4.34783	1	4.34783	1
TERT	0	1	0	4.34783	1	4.34783	1
TET2	2	3	8.69565	13.0435	1	4.34783	1
TSC1	1	2	4.34783	8.69565	1	4.34783	1
BAP1	4	4	17.3913	17.3913	1	0	1
SETD2	9	9	39.1304	39.1304	1	0	1
STAG2	1	1	4.34783	4.34783	1	0	1
VHL	17	17	73.913	73.913	1	0	1
ARID1B	2	1	8.69565	4.34783	1	-4.34783	1
ATRX	1	0	4.34783	0	1	-4.34783	1
CDC73	1	0	4.34783	0	1	-4.34783	1
CHEK2	1	0	4.34783	0	1	-4.34783	1
CTNNB1	1	0	4.34783	0	1	-4.34783	1
FBXW7	1	0	4.34783	0	1	-4.34783	1
PTEN	4	3	17.3913	13.0435	1	-4.34783	1
RB1	2	1	8.69565	4.34783	1	-4.34783	1
AKT2	1	1	4.34783	4.34783	NA	0	NA
APC	1	1	4.34783	4.34783	NA	0	NA
ATM	1	1	4.34783	4.34783	NA	0	NA
AURKA	1	1	4.34783	4.34783	NA	0	NA
BMPR1A	1	1	4.34783	4.34783	NA	0	NA
BRCA1	2	2	8.69565	8.69565	NA	0	NA
CDKN1A	1	1	4.34783	4.34783	NA	0	NA
DNMT3A	1	1	4.34783	4.34783	NA	0	NA
ERBB3	1	1	4.34783	4.34783	NA	0	NA
FANCA	1	1	4.34783	4.34783	NA	0	NA
GNA11	1	1	4.34783	4.34783	NA	0	NA
IDH1	1	1	4.34783	4.34783	NA	0	NA
JAK3	1	1	4.34783	4.34783	NA	0	NA
KDM6A	1	1	4.34783	4.34783	NA	0	NA
MEN1	1	1	4.34783	4.34783	NA	0	NA
MPL	1	1	4.34783	4.34783	NA	0	NA
NOTCH1	1	1	4.34783	4.34783	NA	0	NA
PBRM1	7	7	30.4348	30.4348	NA	0	NA
PIK3CA	2	2	8.69565	8.69565	NA	0	NA
PTCH1	1	1	4.34783	4.34783	NA	0	NA
RARA	1	1	4.34783	4.34783	NA	0	NA
SOX9	1	1	4.34783	4.34783	NA	0	NA
TSC2	2	2	8.69565	8.69565	NA	0	NA
