## Supplementary material for "Integrative Molecular Characterization of Sarcomatoid and Rhabdoid Renal Cell Carcinoma Reveals Determinants of Poor Prognosis and Response to Immune Checkpoint Inhibitors": Table S4

### Sheet: CheckMate
	Non-S/R	S/R	Overall
	(n=247)	(n=39)	(n=286)
Age
Mean (SD)	62.1 (10.5)	60.7 (10.4)	61.9 (10.5)
Missing	2 (0.8%)	0 (0%)	2 (0.7%)
Sex
Female	66 (26.7%)	9 (23.1%)	75 (26.2%)
Male	181 (73.3%)	30 (76.9%)	211 (73.8%)
MSKCC risk group
Favorable	90 (36.4%)	7 (17.9%)	97 (33.9%)
Intermediate	108 (43.7%)	22 (56.4%)	130 (45.5%)
Poor	49 (19.8%)	10 (25.6%)	59 (20.6%)
Sarcomatoid/Rhabdoid
Sarcomatoid + Rhabdoid	0 (0%)	8 (20.5%)	8 (2.8%)
Sarcomatoid	0 (0%)	25 (64.1%)	25 (8.7%)
Rhabdoid	0 (0%)	6 (15.4%)	6 (2.1%)
Non-S/R	247 (100%)	0 (0%)	247 (86.4%)
Regimen
Everolimus	108 (43.7%)	19 (48.7%)	127 (44.4%)
Nivolumab	139 (56.3%)	20 (51.3%)	159 (55.6%)
Background Histology
Clear cell	247 (100%)	39 (100%)	286 (100%)
Site of biopsy
Metastasis	58 (23.5%)	7 (17.9%)	65 (22.7%)
Primary	187 (75.7%)	32 (82.1%)	219 (76.6%)
Missing	2 (0.8%)	0 (0%)	2 (0.7%)

### Sheet: TCGA
	Non-S/R	S/R	Overall
	(n=830)	(n=59)	(n=889)
Age
Mean (SD)	60.1 (12.4)	61.7 (14.2)	60.2 (12.5)
Missing	3 (0.4%)	0 (0%)	3 (0.3%)
Sex
Female	275 (33.1%)	16 (27.1%)	291 (32.7%)
Male	555 (66.9%)	43 (72.9%)	598 (67.3%)
Stage
Stage I	456 (54.9%)	4 (6.8%)	460 (51.7%)
Stage II	97 (11.7%)	6 (10.2%)	103 (11.6%)
Stage III	169 (20.4%)	20 (33.9%)	189 (21.3%)
Stage IV	76 (9.2%)	28 (47.5%)	104 (11.7%)
Missing	32 (3.9%)	1 (1.7%)	33 (3.7%)
Grade
G1	14 (1.7%)	0 (0%)	14 (1.6%)
G2	225 (27.1%)	0 (0%)	225 (25.3%)
G3	193 (23.3%)	0 (0%)	193 (21.7%)
G4	45 (5.4%)	59 (100%)	104 (11.7%)
Missing	353 (42.5%)	0 (0%)	353 (39.7%)
Background Histology
Clear cell	485 (58.4%)	48 (81.4%)	533 (60.0%)
Papillary	282 (34.0%)	8 (13.6%)	290 (32.6%)
Chromophobe	63 (7.6%)	3 (5.1%)	66 (7.4%)
Sarcomatoid & Rhabdoid
Sarcomatoid + Rhabdoid	0 (0%)	8 (13.6%)	8 (0.9%)
Sarcomatoid	0 (0%)	49 (83.1%)	49 (5.5%)
Rhabdoid	0 (0%)	2 (3.4%)	2 (0.2%)
Non-S/R	830 (100%)	0 (0%)	830 (93.4%)
