## Supplementary material for "Integrative Molecular Characterization of Sarcomatoid and Rhabdoid Renal Cell Carcinoma Reveals Determinants of Poor Prognosis and Response to Immune Checkpoint Inhibitors": Table S8

### Sheet: Harvard
	Non-ICI	ICI	Overall
	(n=124)	(n=79)	(n=203)
Age
Mean (SD)	62.0 (9.45)	59.2 (10.5)	60.9 (9.95)
Sex
Female	35 (28.2%)	19 (24.1%)	54 (26.6%)
Male	89 (71.8%)	60 (75.9%)	149 (73.4%)
Prior Nephrectomy
No	13 (10.5%)	5 (6.3%)	18 (8.9%)
Yes	111 (89.5%)	74 (93.7%)	185 (91.1%)
Background Histology
Clear cell	98 (79.0%)	67 (84.8%)	165 (81.3%)
Papillary	10 (8.1%)	1 (1.3%)	11 (5.4%)
Chromophobe	3 (2.4%)	6 (7.6%)	9 (4.4%)
Collecting duct	2 (1.6%)	2 (2.5%)	4 (2.0%)
Translocation RCC	1 (0.8%)	0 (0%)	1 (0.5%)
Unclassified	10 (8.1%)	3 (3.8%)	13 (6.4%)
Sarcomatoid & Rhabdoid
Sarcomatoid + Rhabdoid	16 (12.9%)	11 (13.9%)	27 (13.3%)
Sarcomatoid	85 (68.5%)	48 (60.8%)	133 (65.5%)
Rhabdoid	23 (18.5%)	20 (25.3%)	43 (21.2%)
IMDC Risk Group
Favourable	3 (2.4%)	4 (5.1%)	7 (3.4%)
Intermediate	39 (31.5%)	41 (51.9%)	80 (39.4%)
Poor	65 (52.4%)	31 (39.2%)	96 (47.3%)
Missing	17 (13.7%)	3 (3.8%)	20 (9.9%)
Line of Therapy
1st line	71 (57.3%)	43 (54.4%)	114 (56.2%)
2nd line	31 (25.0%)	20 (25.3%)	51 (25.1%)
3rd line & beyond	22 (17.7%)	16 (20.3%)	38 (18.7%)
Regimen
Chemotherapy	4 (3.2%)	0 (0%)	4 (2.0%)
Investigational	1 (0.8%)	0 (0%)	1 (0.5%)
Rapalog	20 (16.1%)	0 (0%)	20 (9.9%)
VEGF	82 (66.1%)	0 (0%)	82 (40.4%)
VEGF-Chemotherapy	10 (8.1%)	0 (0%)	10 (4.9%)
VEGF-Investigational	3 (2.4%)	0 (0%)	3 (1.5%)
VEGF-Rapalog	4 (3.2%)	0 (0%)	4 (2.0%)
ICI	0 (0%)	33 (41.8%)	33 (16.3%)
ICI-ICI	0 (0%)	11 (13.9%)	11 (5.4%)
ICI-Investigational	0 (0%)	4 (5.1%)	4 (2.0%)
ICI-VEGF	0 (0%)	31 (39.2%)	31 (15.3%)

### Sheet: IMDC
	Non-ICI	ICI	Overall
	(n=838)	(n=89)	(n=927)
Age
Median [Min, Max]	61.7 [24.8, 88.7]	61.9 [39.4, 80.5]	61.7 [24.8, 88.7]
Missing	88 (10.5%)	0 (0%)	88 (9.5%)
Sex
Female	235 (28.0%)	22 (24.7%)	257 (27.7%)
Male	603 (72.0%)	67 (75.3%)	670 (72.3%)
Prior Nephrectomy
No	80 (9.5%)	8 (9.0%)	88 (9.5%)
Yes	758 (90.5%)	81 (91.0%)	839 (90.5%)
Background Histology
Clear cell	621 (74.1%)	71 (79.8%)	692 (74.6%)
Papillary	52 (6.2%)	4 (4.5%)	56 (6.0%)
Chromophobe	21 (2.5%)	4 (4.5%)	25 (2.7%)
Collecting duct	4 (0.5%)	0 (0%)	4 (0.4%)
Translocation RCC	2 (0.2%)	0 (0%)	2 (0.2%)
Unclassified	138 (16.5%)	10 (11.2%)	148 (16.0%)
Sarcomatoid & Rhabdoid
Sarcomatoid	838 (100%)	89 (100%)	927 (100%)
Rhabdoid	NA	NA	NA
Sarcomatoid + Rhabdoid	NA	NA	NA
IMDC Risk Group
Favourable	29 (3.5%)	3 (3.4%)	32 (3.5%)
Intermediate	362 (43.2%)	47 (52.8%)	409 (44.1%)
Poor	357 (42.6%)	30 (33.7%)	387 (41.7%)
Missing	90 (10.7%)	9 (10.1%)	99 (10.7%)
Line of Therapy
1st line	386 (46.1%)	26 (29.2%)	412 (44.4%)
2nd line	389 (46.4%)	43 (48.3%)	432 (46.6%)
3rd line & beyond	63 (7.5%)	20 (22.5%)	83 (9.0%)
Regimen
ICI	0 (0%)	64 (71.9%)	64 (6.9%)
ICI-VEGF	0 (0%)	10 (11.2%)	10 (1.1%)
ICI-ICI	0 (0%)	15 (16.9%)	15 (1.6%)
VEGF	594 (70.9%)	0 (0%)	594 (64.1%)
Rapalog	196 (23.4%)	0 (0%)	196 (21.1%)
VEGF-Chemo	3 (0.4%)	0 (0%)	3 (0.3%)
VEGF-Rapalog	2 (0.2%)	0 (0%)	2 (0.2%)
Chemo	20 (2.4%)	0 (0%)	20 (2.2%)
VEGF-Investigational	2 (0.2%)	0 (0%)	2 (0.2%)
IFN	3 (0.4%)	0 (0%)	3 (0.3%)
Rapalog-Investigational	3 (0.4%)	0 (0%)	3 (0.3%)
VEGF-IFN	3 (0.4%)	0 (0%)	3 (0.3%)
VEGF-VEGF	1 (0.1%)	0 (0%)	1 (0.1%)
Investigational	11 (1.3%)	0 (0%)	11 (1.2%)

### Sheet: CheckMate
	Everolimus	Nivolumab	Overall
	(n=51)	(n=69)	(n=120)
Age
Mean (SD)	59.8 (8.13)	59.0 (10.4)	59.4 (9.48)
Missing	1 (2.0%)	3 (4.3%)	4 (3.3%)
Sex
Female	16 (31.4%)	18 (26.1%)	34 (28.3%)
Male	35 (68.6%)	51 (73.9%)	86 (71.7%)
MSKCC Risk Group
Favorable	12 (23.5%)	15 (21.7%)	27 (22.5%)
Intermediate	25 (49.0%)	36 (52.2%)	61 (50.8%)
Poor	14 (27.5%)	18 (26.1%)	32 (26.7%)
Sarcomatoid & Rhabdoid
Sarcomatoid + Rhabdoid	9 (17.6%)	10 (14.5%)	19 (15.8%)
Sarcomatoid	30 (58.8%)	44 (63.8%)	74 (61.7%)
Rhabdoid	12 (23.5%)	15 (21.7%)	27 (22.5%)
Non-S/R	0 (0%)	0 (0%)	0 (0%)
Background Histology
Clear cell	51 (100%)	69 (100%)	120 (100%)
