## Supplementary material for "Integrative Molecular Characterization of Sarcomatoid and Rhabdoid Renal Cell Carcinoma Reveals Determinants of Poor Prognosis and Response to Immune Checkpoint Inhibitors": Table S10

### Sheet: Baseline IHC PD-L1
	Non-S/R	S/R	Overall
	(n=691)	(n=118)	(n=809)
Age
Mean (SD)	61.3 (10.2)	59.4 (9.55)	61.0 (10.1)
Missing	16 (2.3%)	4 (3.4%)	20 (2.5%)
Sex
Female	173 (25.0%)	32 (27.1%)	205 (25.3%)
Male	518 (75.0%)	86 (72.9%)	604 (74.7%)
MSKCC risk group
Favorable	246 (35.6%)	25 (21.2%)	271 (33.5%)
Intermediate	315 (45.6%)	61 (51.7%)	376 (46.5%)
Poor	130 (18.8%)	32 (27.1%)	162 (20.0%)
Sarcomatoid & Rhabdoid
Sarcomatoid + Rhabdoid	0 (0%)	19 (16.1%)	19 (2.3%)
Sarcomatoid	0 (0%)	73 (61.9%)	73 (9.0%)
Rhabdoid	0 (0%)	26 (22.0%)	26 (3.2%)
Non-S/R	691 (100%)	0 (0%)	691 (85.4%)
Biospy Site
Metastasis	146 (21.1%)	22 (18.6%)	168 (20.8%)
Primary	542 (78.4%)	95 (80.5%)	637 (78.7%)
Missing	3 (0.4%)	1 (0.8%)	4 (0.5%)
PD-L1 Percentage
Mean (SD)	2.32 (9.86)	9.35 (20.6)	3.34 (12.3)
PD-L1 Category
< 1%	546 (79.0%)	67 (56.8%)	613 (75.8%)
>= 1%	145 (21.0%)	51 (43.2%)	196 (24.2%)

### Sheet: Baseline IF CD8
	Non-S/R	S/R	Overall
	(n=186)	(n=29)	(n=215)
Age
Mean (SD)	60.8 (10.3)	59.1 (8.95)	60.6 (10.1)
Missing	5 (2.7%)	2 (6.9%)	7 (3.3%)
Sex
Female	49 (26.3%)	9 (31.0%)	58 (27.0%)
Male	137 (73.7%)	20 (69.0%)	157 (73.0%)
MSKCC risk group
Favorable	64 (34.4%)	6 (20.7%)	70 (32.6%)
Intermediate	85 (45.7%)	17 (58.6%)	102 (47.4%)
Poor	37 (19.9%)	6 (20.7%)	43 (20.0%)
Sarcomatoid & Rhabdoid
Sarcomatoid + Rhabdoid	0 (0%)	5 (17.2%)	5 (2.3%)
Sarcomatoid	0 (0%)	18 (62.1%)	18 (8.4%)
Rhabdoid	0 (0%)	6 (20.7%)	6 (2.8%)
Non-S/R	186 (100%)	0 (0%)	186 (86.5%)
Biospy Site
Metastasis	20 (10.8%)	3 (10.3%)	23 (10.7%)
Primary	164 (88.2%)	26 (89.7%)	190 (88.4%)
Missing	2 (1.1%)	0 (0%)	2 (0.9%)
CD8 density - tumor margin
Mean (SD)	255 (328)	355 (404)	269 (340)
Median [Min, Max]	154 [2.53, 2960]	263 [22.8, 1550]	157 [2.53, 2960]
CD8 density - tumor center
Mean (SD)	176 (238)	318 (579)	195 (308)
Median [Min, Max]	110 [3.48, 2060]	134 [5.62, 2930]	112 [3.48, 2930]

### Sheet: CheckMate PD-L1
SUBJID	Sarc_or_Rhab	PDL1cat	PDL1percent
RCC10-20	Non-S/R	< 1%	0
RCC10-71	Non-S/R	>= 1%	2
RCC10-97	Non-S/R	< 1%	0
RCC10-100	Non-S/R	< 1%	0
RCC10-105	Non-S/R	< 1%	0
RCC10-73	Non-S/R	NA	NA
RCC10-28	S/R	>= 1%	41
RCC10-37	S/R	< 1%	0
RCC10-42	Non-S/R	< 1%	0
RCC10-47	Non-S/R	< 1%	0
RCC10-54	Non-S/R	>= 1%	2
RCC10-56	S/R	< 1%	0
RCC10-59	Non-S/R	< 1%	0
RCC10-62	Non-S/R	< 1%	0
RCC10-74	Non-S/R	< 1%	0
RCC10-153	Non-S/R	< 1%	0
RCC10-154	Non-S/R	< 1%	0
RCC10-156	Non-S/R	< 1%	0
RCC10-194	S/R	< 1%	0
RCC10-160	S/R	>= 1%	1
RCC10-75	S/R	>= 1%	3
RCC10-86	Non-S/R	< 1%	0
RCC10-104	Non-S/R	< 1%	0
RCC10-139	Non-S/R	< 1%	0
RCC10-140	Non-S/R	< 1%	0
RCC10-152	Non-S/R	>= 1%	1
RCC10-189	Non-S/R	>= 1%	3
RCC10-190	Non-S/R	< 1%	0
RCC10-138	Non-S/R	< 1%	0
RCC10-173	Non-S/R	< 1%	0
RCC10-49	Non-S/R	< 1%	0
RCC10-55	Non-S/R	< 1%	0
RCC10-69	Non-S/R	< 1%	0
RCC10-85	Non-S/R	< 1%	0
RCC10-117	Non-S/R	>= 1%	3
RCC10-121	Non-S/R	< 1%	0
RCC10-148	Non-S/R	>= 1%	2
RCC10-167	S/R	< 1%	0
RCC10-168	Non-S/R	< 1%	0
RCC10-169	Non-S/R	< 1%	0
RCC10-175	Non-S/R	< 1%	0
RCC10-180	Non-S/R	< 1%	0
RCC10-25	Non-S/R	< 1%	0
RCC10-26	Non-S/R	NA	NA
RCC10-122	Non-S/R	< 1%	0
RCC10-131	Non-S/R	< 1%	0
RCC10-151	Non-S/R	< 1%	0
RCC10-132	Non-S/R	< 1%	0
RCC10-141	Non-S/R	>= 1%	50
RCC10-174	Non-S/R	< 1%	0
RCC10-176	Non-S/R	< 1%	0
RCC10-183	Non-S/R	>= 1%	1
RCC10-99	Non-S/R	< 1%	0
RCC10-142	Non-S/R	< 1%	0
RCC10-158	Non-S/R	< 1%	0
RCC10-19	Non-S/R	< 1%	0
RCC10-22	Non-S/R	>= 1%	6
RCC10-52	Non-S/R	>= 1%	1
RCC10-53	Non-S/R	>= 1%	40
RCC10-89	Non-S/R	< 1%	0
RCC10-91	Non-S/R	< 1%	0
RCC10-94	Non-S/R	< 1%	0
RCC10-128	Non-S/R	< 1%	0
RCC10-146	S/R	>= 1%	4
RCC10-163	Non-S/R	>= 1%	5
RCC10-170	Non-S/R	< 1%	0
RCC10-4	Non-S/R	< 1%	0
RCC10-116	Non-S/R	< 1%	0
RCC10-46	Non-S/R	NA	NA
RCC10-57	Non-S/R	< 1%	0
RCC10-61	Non-S/R	< 1%	0
RCC10-136	Non-S/R	>= 1%	2
RCC10-7	Non-S/R	< 1%	0
RCC10-8	S/R	>= 1%	1
RCC10-18	Non-S/R	< 1%	0
RCC10-123	Non-S/R	< 1%	0
RCC10-135	Non-S/R	< 1%	0
RCC10-144	Non-S/R	>= 1%	2
RCC10-171	Non-S/R	< 1%	0
RCC10-65	Non-S/R	< 1%	0
RCC10-44	Non-S/R	< 1%	0
RCC10-84	Non-S/R	>= 1%	1
RCC10-93	Non-S/R	>= 1%	3
RCC10-108	Non-S/R	< 1%	0
RCC10-110	Non-S/R	< 1%	0
RCC10-111	Non-S/R	< 1%	0
RCC10-147	Non-S/R	>= 1%	4
RCC10-33	Non-S/R	< 1%	0
RCC10-48	Non-S/R	< 1%	0
RCC10-181	Non-S/R	>= 1%	4
RCC10-96	Non-S/R	< 1%	0
RCC10-21	Non-S/R	< 1%	0
RCC10-68	Non-S/R	< 1%	0
RCC10-72	S/R	>= 1%	9
RCC10-159	Non-S/R	>= 1%	52
RCC10-178	Non-S/R	< 1%	0
RCC10-38	Non-S/R	NA	NA
RCC10-39	Non-S/R	< 1%	0
RCC10-40	Non-S/R	< 1%	0
RCC10-41	Non-S/R	< 1%	0
RCC10-80	Non-S/R	< 1%	0
RCC10-81	Non-S/R	< 1%	0
RCC10-188	Non-S/R	< 1%	0
RCC10-186	Non-S/R	< 1%	0
RCC10-1	Non-S/R	< 1%	0
RCC10-2	Non-S/R	>= 1%	99
RCC10-3	Non-S/R	>= 1%	2
RCC10-5	Non-S/R	< 1%	0
RCC10-6	Non-S/R	< 1%	0
RCC10-9	Non-S/R	< 1%	0
RCC10-14	Non-S/R	< 1%	0
RCC10-15	Non-S/R	< 1%	0
RCC10-35	Non-S/R	>= 1%	5
RCC10-63	Non-S/R	< 1%	0
RCC10-130	Non-S/R	>= 1%	2
RCC10-161	Non-S/R	< 1%	0
RCC10-120	Non-S/R	NA	NA
RCC10-166	S/R	>= 1%	1
RCC10-92	Non-S/R	< 1%	0
RCC10-114	Non-S/R	< 1%	0
RCC10-119	Non-S/R	< 1%	0
RCC10-125	Non-S/R	< 1%	0
RCC10-165	Non-S/R	< 1%	0
RCC10-143	Non-S/R	< 1%	0
RCC10-172	Non-S/R	< 1%	0
RCC10-155	Non-S/R	< 1%	0
RCC10-16	Non-S/R	< 1%	0
RCC10-17	Non-S/R	< 1%	0
RCC10-36	S/R	>= 1%	3
RCC10-11	Non-S/R	>= 1%	1
RCC10-32	Non-S/R	< 1%	0
RCC10-199	Non-S/R	< 1%	0
RCC10-102	Non-S/R	< 1%	0
RCC10-145	Non-S/R	< 1%	0
RCC10-149	Non-S/R	< 1%	0
RCC10-162	Non-S/R	< 1%	0
RCC10-196	Non-S/R	< 1%	0
RCC10-90	Non-S/R	< 1%	0
RCC10-76	Non-S/R	< 1%	0
RCC10-98	Non-S/R	>= 1%	15
RCC10-101	Non-S/R	NA	NA
RCC10-113	Non-S/R	>= 1%	3
RCC10-127	S/R	< 1%	0
RCC10-198	Non-S/R	< 1%	0
RCC10-103	Non-S/R	< 1%	0
RCC10-137	Non-S/R	< 1%	0
RCC10-150	Non-S/R	< 1%	0
RCC10-191	S/R	>= 1%	4
RCC10-192	Non-S/R	< 1%	0
RCC25-1	S/R	>= 1%	50
RCC25-1004	Non-S/R	< 1%	0
RCC25-1024	Non-S/R	>= 1%	5
RCC25-1030	Non-S/R	>= 1%	1
RCC25-1048	Non-S/R	< 1%	0
RCC25-1056	Non-S/R	< 1%	0
RCC25-1071	S/R	< 1%	0
RCC25-110	Non-S/R	< 1%	0
RCC25-117	Non-S/R	< 1%	0
RCC25-201	Non-S/R	>= 1%	2
RCC25-205	Non-S/R	NA	NA
RCC25-326	S/R	>= 1%	40
RCC25-417	Non-S/R	>= 1%	1
RCC25-478	Non-S/R	< 1%	0
RCC25-5	Non-S/R	>= 1%	15
RCC25-516	Non-S/R	< 1%	0
RCC25-517	S/R	< 1%	0
RCC25-604	Non-S/R	< 1%	0
RCC25-618	Non-S/R	NA	NA
RCC25-644	Non-S/R	>= 1%	1
RCC25-682	Non-S/R	< 1%	0
RCC25-71	Non-S/R	>= 1%	2
RCC25-716	S/R	< 1%	0
RCC25-816	Non-S/R	< 1%	0
RCC25-82	Non-S/R	< 1%	0
RCC25-920	Non-S/R	NA	NA
RCC25-932	Non-S/R	< 1%	0
RCC25-948	Non-S/R	< 1%	0
RCC25-96	Non-S/R	< 1%	0
RCC25-961	Non-S/R	< 1%	0
RCC25-972	Non-S/R	< 1%	0
RCC25-997	Non-S/R	< 1%	0
RCC25-142	Non-S/R	>= 1%	1
RCC25-279	Non-S/R	>= 1%	5
RCC25-86	S/R	>= 1%	80
RCC25-747	Non-S/R	NA	NA
RCC25-900	Non-S/R	< 1%	0
RCC25-911	Non-S/R	< 1%	0
RCC25-362	Non-S/R	< 1%	0
RCC25-510	Non-S/R	< 1%	0
RCC25-737	Non-S/R	< 1%	0
RCC25-859	Non-S/R	>= 1%	1
RCC25-1073	Non-S/R	>= 1%	2
RCC25-145	Non-S/R	>= 1%	1
RCC25-240	Non-S/R	>= 1%	2
RCC25-687	Non-S/R	< 1%	0
RCC25-910	Non-S/R	>= 1%	30
RCC25-296	Non-S/R	< 1%	0
RCC25-299	Non-S/R	< 1%	0
RCC25-304	Non-S/R	< 1%	0
RCC25-657	Non-S/R	< 1%	0
RCC25-738	Non-S/R	< 1%	0
RCC25-778	Non-S/R	< 1%	0
RCC25-811	Non-S/R	>= 1%	40
RCC25-175	S/R	< 1%	0
RCC25-206	Non-S/R	< 1%	0
RCC25-280	Non-S/R	< 1%	0
RCC25-50	S/R	< 1%	0
RCC25-519	Non-S/R	< 1%	0
RCC25-570	Non-S/R	< 1%	0
RCC25-669	Non-S/R	< 1%	0
RCC25-75	Non-S/R	< 1%	0
RCC25-56	Non-S/R	< 1%	0
RCC25-597	Non-S/R	< 1%	0
RCC25-60	Non-S/R	< 1%	0
RCC25-530	S/R	< 1%	0
RCC25-151	S/R	< 1%	0
RCC25-160	Non-S/R	< 1%	0
RCC25-163	Non-S/R	< 1%	0
RCC25-164	Non-S/R	>= 1%	1
RCC25-190	Non-S/R	< 1%	0
RCC25-207	Non-S/R	< 1%	0
RCC25-242	S/R	>= 1%	1
RCC25-255	Non-S/R	< 1%	0
RCC25-427	Non-S/R	< 1%	0
RCC25-446	S/R	>= 1%	5
RCC25-768	Non-S/R	< 1%	0
RCC25-192	S/R	>= 1%	5
RCC25-246	Non-S/R	< 1%	0
RCC25-131	Non-S/R	>= 1%	10
RCC25-216	Non-S/R	< 1%	0
RCC25-65	Non-S/R	>= 1%	1
RCC25-214	Non-S/R	< 1%	0
RCC25-272	Non-S/R	< 1%	0
RCC25-540	Non-S/R	< 1%	0
RCC25-475	Non-S/R	>= 1%	1
RCC25-763	Non-S/R	< 1%	0
RCC25-508	Non-S/R	< 1%	0
RCC25-525	Non-S/R	< 1%	0
RCC25-637	Non-S/R	< 1%	0
RCC25-647	Non-S/R	< 1%	0
RCC25-101	Non-S/R	< 1%	0
RCC25-149	Non-S/R	< 1%	0
RCC25-222	Non-S/R	< 1%	0
RCC25-230	Non-S/R	< 1%	0
RCC25-298	Non-S/R	>= 1%	5
RCC25-31	Non-S/R	< 1%	0
RCC25-995	Non-S/R	< 1%	0
RCC25-111	Non-S/R	NA	NA
RCC25-181	S/R	>= 1%	7
RCC25-228	S/R	>= 1%	1
RCC25-360	Non-S/R	NA	NA
RCC25-526	Non-S/R	< 1%	0
RCC25-90	S/R	< 1%	0
RCC25-1043	Non-S/R	< 1%	0
RCC25-640	Non-S/R	< 1%	0
RCC25-939	Non-S/R	< 1%	0
RCC25-434	Non-S/R	< 1%	0
RCC25-450	Non-S/R	< 1%	0
RCC25-795	Non-S/R	< 1%	0
RCC25-884	Non-S/R	< 1%	0
RCC25-127	Non-S/R	>= 1%	10
RCC25-503	Non-S/R	< 1%	0
RCC25-55	Non-S/R	< 1%	0
RCC25-1034	S/R	< 1%	0
RCC25-1069	S/R	>= 1%	5
RCC25-398	Non-S/R	< 1%	0
RCC25-479	Non-S/R	< 1%	0
RCC25-480	Non-S/R	< 1%	0
RCC25-550	Non-S/R	NA	NA
RCC25-619	Non-S/R	< 1%	0
RCC25-699	S/R	< 1%	0
RCC25-700	Non-S/R	< 1%	0
RCC25-734	S/R	NA	NA
RCC25-814	Non-S/R	< 1%	0
RCC25-847	Non-S/R	< 1%	0
RCC25-872	Non-S/R	< 1%	0
RCC25-1006	Non-S/R	< 1%	0
RCC25-1015	S/R	< 1%	0
RCC25-1025	Non-S/R	< 1%	0
RCC25-1033	S/R	< 1%	0
RCC25-1036	Non-S/R	>= 1%	1
RCC25-1049	Non-S/R	< 1%	0
RCC25-140	Non-S/R	NA	NA
RCC25-143	Non-S/R	NA	NA
RCC25-144	Non-S/R	< 1%	0
RCC25-152	S/R	>= 1%	40
RCC25-153	Non-S/R	< 1%	0
RCC25-224	Non-S/R	< 1%	0
RCC25-227	Non-S/R	< 1%	0
RCC25-271	Non-S/R	< 1%	0
RCC25-324	Non-S/R	< 1%	0
RCC25-359	Non-S/R	>= 1%	1
RCC25-431	Non-S/R	>= 1%	50
RCC25-554	Non-S/R	< 1%	0
RCC25-576	Non-S/R	< 1%	0
RCC25-610	Non-S/R	< 1%	0
RCC25-665	Non-S/R	< 1%	0
RCC25-712	Non-S/R	< 1%	0
RCC25-741	Non-S/R	< 1%	0
RCC25-764	Non-S/R	>= 1%	1
RCC25-775	Non-S/R	< 1%	0
RCC25-776	Non-S/R	< 1%	0
RCC25-784	Non-S/R	< 1%	0
RCC25-796	Non-S/R	< 1%	0
RCC25-808	Non-S/R	< 1%	0
RCC25-827	Non-S/R	>= 1%	75
RCC25-864	Non-S/R	< 1%	0
RCC25-895	Non-S/R	NA	NA
RCC25-950	Non-S/R	>= 1%	5
RCC25-978	Non-S/R	< 1%	0
RCC25-989	Non-S/R	< 1%	0
RCC25-990	Non-S/R	< 1%	0
RCC25-1057	Non-S/R	< 1%	0
RCC25-1070	S/R	< 1%	0
RCC25-943	Non-S/R	< 1%	0
RCC25-996	Non-S/R	< 1%	0
RCC25-869	Non-S/R	>= 1%	1
RCC25-370	Non-S/R	< 1%	0
RCC25-666	Non-S/R	>= 1%	1
RCC25-667	Non-S/R	>= 1%	1
RCC25-730	Non-S/R	< 1%	0
RCC25-593	S/R	< 1%	0
RCC25-115	Non-S/R	< 1%	0
RCC25-423	Non-S/R	< 1%	0
RCC25-515	Non-S/R	< 1%	0
RCC25-565	Non-S/R	< 1%	0
RCC25-679	Non-S/R	< 1%	0
RCC25-794	Non-S/R	< 1%	0
RCC25-372	Non-S/R	< 1%	0
RCC25-435	S/R	>= 1%	30
RCC25-451	Non-S/R	>= 1%	5
RCC25-487	Non-S/R	< 1%	0
RCC25-596	S/R	>= 1%	10
RCC25-717	Non-S/R	>= 1%	1
RCC25-391	Non-S/R	>= 1%	1
RCC25-367	Non-S/R	< 1%	0
RCC25-620	Non-S/R	< 1%	0
RCC25-350	Non-S/R	< 1%	0
RCC25-879	Non-S/R	< 1%	0
RCC25-251	Non-S/R	< 1%	0
RCC25-256	Non-S/R	< 1%	0
RCC25-646	Non-S/R	< 1%	0
RCC25-672	S/R	< 1%	0
RCC25-748	Non-S/R	< 1%	0
RCC25-783	Non-S/R	< 1%	0
RCC25-379	Non-S/R	< 1%	0
RCC25-555	Non-S/R	>= 1%	1
RCC25-773	Non-S/R	< 1%	0
RCC25-774	Non-S/R	< 1%	0
RCC25-99	Non-S/R	< 1%	0
RCC25-991	Non-S/R	< 1%	0
RCC25-351	Non-S/R	< 1%	0
RCC25-363	Non-S/R	>= 1%	2
RCC25-489	Non-S/R	< 1%	0
RCC25-490	S/R	< 1%	0
RCC25-581	Non-S/R	< 1%	0
RCC25-406	Non-S/R	>= 1%	55
RCC25-407	Non-S/R	< 1%	0
RCC25-416	S/R	>= 1%	2
RCC25-718	Non-S/R	< 1%	0
RCC25-1044	Non-S/R	< 1%	0
RCC25-1066	S/R	< 1%	0
RCC25-154	Non-S/R	< 1%	0
RCC25-155	Non-S/R	< 1%	0
RCC25-213	Non-S/R	>= 1%	10
RCC25-327	S/R	>= 1%	70
RCC25-328	Non-S/R	< 1%	0
RCC25-343	S/R	< 1%	0
RCC25-397	S/R	>= 1%	20
RCC25-473	Non-S/R	NA	NA
RCC25-496	Non-S/R	< 1%	0
RCC25-541	S/R	>= 1%	2
RCC25-556	Non-S/R	>= 1%	60
RCC25-612	Non-S/R	>= 1%	1
RCC25-928	Non-S/R	< 1%	0
RCC25-94	Non-S/R	< 1%	0
RCC25-95	S/R	< 1%	0
RCC25-964	Non-S/R	< 1%	0
RCC25-252	S/R	< 1%	0
RCC25-831	Non-S/R	< 1%	0
RCC25-832	Non-S/R	< 1%	0
RCC25-833	Non-S/R	< 1%	0
RCC25-835	Non-S/R	>= 1%	3
RCC25-484	S/R	>= 1%	1
RCC25-521	Non-S/R	>= 1%	1
RCC25-598	Non-S/R	< 1%	0
RCC25-148	Non-S/R	>= 1%	1
RCC25-594	Non-S/R	< 1%	0
RCC25-629	Non-S/R	< 1%	0
RCC25-954	Non-S/R	< 1%	0
RCC25-1001	Non-S/R	>= 1%	5
RCC25-1016	Non-S/R	< 1%	0
RCC25-1053	Non-S/R	< 1%	0
RCC25-936	Non-S/R	< 1%	0
RCC25-937	S/R	>= 1%	10
RCC25-701	Non-S/R	< 1%	0
RCC25-352	Non-S/R	< 1%	0
RCC25-805	Non-S/R	>= 1%	1
RCC25-983	Non-S/R	>= 1%	1
RCC25-103	Non-S/R	< 1%	0
RCC25-11	Non-S/R	< 1%	0
RCC25-134	S/R	>= 1%	10
RCC25-137	Non-S/R	< 1%	0
RCC25-180	Non-S/R	< 1%	0
RCC25-199	S/R	>= 1%	50
RCC25-210	Non-S/R	< 1%	0
RCC25-23	Non-S/R	NA	NA
RCC25-24	Non-S/R	< 1%	0
RCC25-290	Non-S/R	< 1%	0
RCC25-32	Non-S/R	< 1%	0
RCC25-356	Non-S/R	NA	NA
RCC25-357	S/R	>= 1%	60
RCC25-38	Non-S/R	>= 1%	20
RCC25-401	Non-S/R	>= 1%	90
RCC25-440	Non-S/R	< 1%	0
RCC25-477	S/R	< 1%	0
RCC25-57	Non-S/R	>= 1%	3
RCC25-573	S/R	< 1%	0
RCC25-67	Non-S/R	< 1%	0
RCC25-746	S/R	< 1%	0
RCC25-76	Non-S/R	>= 1%	1
RCC25-792	Non-S/R	< 1%	0
RCC25-793	Non-S/R	< 1%	0
RCC25-801	Non-S/R	< 1%	0
RCC25-839	S/R	>= 1%	70
RCC25-1031	S/R	>= 1%	2
RCC25-1040	S/R	>= 1%	2
RCC25-1059	Non-S/R	< 1%	0
RCC25-1075	Non-S/R	>= 1%	1
RCC25-116	Non-S/R	< 1%	0
RCC25-122	Non-S/R	>= 1%	1
RCC25-232	Non-S/R	>= 1%	1
RCC25-371	Non-S/R	< 1%	0
RCC25-59	S/R	< 1%	0
RCC25-659	Non-S/R	< 1%	0
RCC25-715	Non-S/R	>= 1%	5
RCC25-753	Non-S/R	< 1%	0
RCC25-781	Non-S/R	< 1%	0
RCC25-782	Non-S/R	< 1%	0
RCC25-81	Non-S/R	< 1%	0
RCC25-88	Non-S/R	>= 1%	1
RCC25-913	S/R	>= 1%	10
RCC25-914	S/R	< 1%	0
RCC25-946	Non-S/R	< 1%	0
RCC25-976	Non-S/R	< 1%	0
RCC25-1027	Non-S/R	< 1%	0
RCC25-1039	Non-S/R	< 1%	0
RCC25-1050	Non-S/R	< 1%	0
RCC25-1064	Non-S/R	>= 1%	20
RCC25-1065	Non-S/R	< 1%	0
RCC25-307	S/R	>= 1%	65
RCC25-308	Non-S/R	>= 1%	2
RCC25-311	S/R	>= 1%	1
RCC25-380	Non-S/R	< 1%	0
RCC25-442	Non-S/R	< 1%	0
RCC25-509	Non-S/R	< 1%	0
RCC25-650	Non-S/R	NA	NA
RCC25-849	Non-S/R	< 1%	0
RCC25-889	Non-S/R	< 1%	0
RCC25-907	Non-S/R	< 1%	0
RCC25-927	Non-S/R	< 1%	0
RCC25-967	Non-S/R	>= 1%	30
RCC25-1000	Non-S/R	< 1%	0
RCC25-344	Non-S/R	< 1%	0
RCC25-345	Non-S/R	>= 1%	20
RCC25-935	S/R	< 1%	0
RCC25-124	Non-S/R	< 1%	0
RCC25-196	S/R	< 1%	0
RCC25-20	S/R	< 1%	0
RCC25-536	Non-S/R	< 1%	0
RCC25-54	Non-S/R	< 1%	0
RCC25-671	S/R	>= 1%	2
RCC25-684	Non-S/R	>= 1%	40
RCC25-72	Non-S/R	>= 1%	10
RCC25-8	Non-S/R	< 1%	0
RCC25-898	Non-S/R	< 1%	0
RCC25-9	Non-S/R	< 1%	0
RCC25-952	Non-S/R	< 1%	0
RCC25-953	Non-S/R	< 1%	0
RCC25-97	Non-S/R	< 1%	0
RCC25-840	Non-S/R	< 1%	0
RCC25-841	Non-S/R	< 1%	0
RCC25-887	Non-S/R	< 1%	0
RCC25-1042	S/R	< 1%	0
RCC25-130	Non-S/R	>= 1%	1
RCC25-135	Non-S/R	< 1%	0
RCC25-166	Non-S/R	< 1%	0
RCC25-197	Non-S/R	< 1%	0
RCC25-202	Non-S/R	< 1%	0
RCC25-396	Non-S/R	>= 1%	1
RCC25-930	Non-S/R	< 1%	0
RCC25-947	S/R	>= 1%	70
RCC25-987	Non-S/R	< 1%	0
RCC25-1047	Non-S/R	< 1%	0
RCC25-358	Non-S/R	< 1%	0
RCC25-491	Non-S/R	< 1%	0
RCC25-559	Non-S/R	< 1%	0
RCC25-562	S/R	< 1%	0
RCC25-693	S/R	< 1%	0
RCC25-965	Non-S/R	< 1%	0
RCC25-513	Non-S/R	< 1%	0
RCC25-566	S/R	< 1%	0
RCC25-906	Non-S/R	< 1%	0
RCC25-915	Non-S/R	< 1%	0
RCC25-951	S/R	< 1%	0
RCC25-1002	Non-S/R	>= 1%	5
RCC25-1021	S/R	>= 1%	25
RCC25-1045	Non-S/R	< 1%	0
RCC25-312	S/R	>= 1%	1
RCC25-4	Non-S/R	< 1%	0
RCC25-486	Non-S/R	< 1%	0
RCC25-51	Non-S/R	< 1%	0
RCC25-601	Non-S/R	NA	NA
RCC25-621	Non-S/R	< 1%	0
RCC25-626	Non-S/R	NA	NA
RCC25-68	Non-S/R	< 1%	0
RCC25-921	Non-S/R	>= 1%	60
RCC25-938	Non-S/R	NA	NA
RCC25-988	S/R	< 1%	0
RCC25-253	Non-S/R	< 1%	0
RCC25-346	Non-S/R	< 1%	0
RCC25-871	Non-S/R	< 1%	0
RCC25-418	Non-S/R	< 1%	0
RCC25-419	Non-S/R	>= 1%	2
RCC25-639	Non-S/R	>= 1%	1
RCC25-695	Non-S/R	< 1%	0
RCC25-317	Non-S/R	>= 1%	1
RCC25-421	Non-S/R	< 1%	0
RCC25-12	Non-S/R	< 1%	0
RCC25-250	Non-S/R	< 1%	0
RCC25-257	Non-S/R	< 1%	0
RCC25-29	Non-S/R	< 1%	0
RCC25-466	Non-S/R	< 1%	0
RCC25-6	Non-S/R	< 1%	0
RCC25-670	S/R	>= 1%	1
RCC25-291	S/R	< 1%	0
RCC25-332	S/R	>= 1%	80
RCC25-674	Non-S/R	< 1%	0
RCC25-310	Non-S/R	NA	NA
RCC25-18	S/R	< 1%	0
RCC25-711	Non-S/R	>= 1%	5
RCC25-93	Non-S/R	< 1%	0
RCC25-430	Non-S/R	< 1%	0
RCC25-514	Non-S/R	< 1%	0
RCC25-624	Non-S/R	>= 1%	10
RCC25-800	Non-S/R	>= 1%	60
RCC25-102	Non-S/R	< 1%	0
RCC25-133	Non-S/R	< 1%	0
RCC25-147	Non-S/R	< 1%	0
RCC25-150	Non-S/R	< 1%	0
RCC25-220	Non-S/R	>= 1%	1
RCC25-578	Non-S/R	< 1%	0
RCC25-641	Non-S/R	< 1%	0
RCC25-749	Non-S/R	< 1%	0
RCC25-26	S/R	>= 1%	80
RCC25-313	Non-S/R	< 1%	0
RCC25-43	Non-S/R	< 1%	0
RCC25-468	Non-S/R	< 1%	0
RCC25-533	Non-S/R	>= 1%	20
RCC25-731	Non-S/R	>= 1%	5
RCC25-732	Non-S/R	< 1%	0
RCC25-759	Non-S/R	< 1%	0
RCC25-815	Non-S/R	< 1%	0
RCC25-476	S/R	< 1%	0
RCC25-61	Non-S/R	< 1%	0
RCC25-455	Non-S/R	< 1%	0
RCC25-456	Non-S/R	>= 1%	3
RCC25-485	Non-S/R	< 1%	0
RCC25-924	Non-S/R	>= 1%	1
RCC25-980	Non-S/R	< 1%	0
RCC25-1051	Non-S/R	< 1%	0
RCC25-1058	S/R	< 1%	0
RCC25-316	S/R	>= 1%	1
RCC25-441	Non-S/R	< 1%	0
RCC25-45	Non-S/R	>= 1%	40
RCC25-46	Non-S/R	< 1%	0
RCC25-622	Non-S/R	< 1%	0
RCC25-89	S/R	< 1%	0
RCC25-919	Non-S/R	< 1%	0
RCC25-959	Non-S/R	< 1%	0
RCC25-962	Non-S/R	>= 1%	1
RCC25-248	Non-S/R	NA	NA
RCC25-567	Non-S/R	< 1%	0
RCC25-605	S/R	NA	NA
RCC25-743	Non-S/R	< 1%	0
RCC25-787	Non-S/R	>= 1%	55
RCC25-897	S/R	>= 1%	20
RCC25-917	Non-S/R	< 1%	0
RCC25-931	Non-S/R	>= 1%	5
RCC25-941	Non-S/R	>= 1%	1
RCC25-1009	Non-S/R	< 1%	0
RCC25-464	Non-S/R	>= 1%	10
RCC25-643	Non-S/R	< 1%	0
RCC25-785	Non-S/R	< 1%	0
RCC25-944	Non-S/R	< 1%	0
RCC25-1037	Non-S/R	< 1%	0
RCC25-471	Non-S/R	>= 1%	20
RCC25-860	Non-S/R	>= 1%	1
RCC25-282	Non-S/R	< 1%	0
RCC25-284	Non-S/R	< 1%	0
RCC25-285	Non-S/R	< 1%	0
RCC25-500	Non-S/R	NA	NA
RCC25-501	Non-S/R	< 1%	0
RCC25-502	Non-S/R	< 1%	0
RCC25-582	Non-S/R	< 1%	0
RCC25-736	Non-S/R	>= 1%	1
RCC25-882	Non-S/R	< 1%	0
RCC25-1052	Non-S/R	< 1%	0
RCC25-39	Non-S/R	< 1%	0
RCC25-648	Non-S/R	< 1%	0
RCC25-66	Non-S/R	< 1%	0
RCC25-664	Non-S/R	< 1%	0
RCC25-79	Non-S/R	>= 1%	10
RCC25-828	Non-S/R	>= 1%	60
RCC25-970	S/R	< 1%	0
RCC25-975	Non-S/R	< 1%	0
RCC25-35	Non-S/R	>= 1%	30
RCC25-538	Non-S/R	< 1%	0
RCC25-662	Non-S/R	< 1%	0
RCC25-281	Non-S/R	< 1%	0
RCC25-426	Non-S/R	< 1%	0
RCC25-825	S/R	< 1%	0
RCC25-902	Non-S/R	< 1%	0
RCC25-1003	Non-S/R	< 1%	0
RCC25-595	Non-S/R	< 1%	0
RCC25-885	Non-S/R	< 1%	0
RCC25-172	S/R	>= 1%	20
RCC25-549	Non-S/R	NA	NA
RCC25-522	Non-S/R	< 1%	0
RCC25-532	Non-S/R	< 1%	0
RCC25-592	Non-S/R	< 1%	0
RCC25-791	Non-S/R	>= 1%	5
RCC25-44	Non-S/R	< 1%	0
RCC25-162	Non-S/R	< 1%	0
RCC25-457	Non-S/R	< 1%	0
RCC25-545	S/R	< 1%	0
RCC25-739	Non-S/R	< 1%	0
RCC25-159	Non-S/R	>= 1%	1
RCC25-412	Non-S/R	< 1%	0
RCC25-138	Non-S/R	< 1%	0
RCC25-586	Non-S/R	NA	NA
RCC25-118	Non-S/R	< 1%	0
RCC25-146	Non-S/R	< 1%	0
RCC25-189	Non-S/R	>= 1%	1
RCC25-218	Non-S/R	>= 1%	1
RCC25-108	Non-S/R	< 1%	0
RCC25-315	Non-S/R	< 1%	0
RCC25-523	Non-S/R	NA	NA
RCC25-552	Non-S/R	< 1%	0
RCC25-602	Non-S/R	< 1%	0
RCC25-652	Non-S/R	< 1%	0
RCC25-727	Non-S/R	>= 1%	1
RCC25-78	S/R	>= 1%	1
RCC25-607	Non-S/R	< 1%	0
RCC25-790	Non-S/R	>= 1%	1
RCC25-483	Non-S/R	< 1%	0
RCC25-663	Non-S/R	< 1%	0
RCC25-846	Non-S/R	>= 1%	40
RCC25-223	Non-S/R	< 1%	0
RCC25-300	Non-S/R	< 1%	0
RCC25-301	Non-S/R	< 1%	0
RCC25-306	Non-S/R	< 1%	0
RCC25-329	Non-S/R	< 1%	0
RCC25-340	Non-S/R	< 1%	0
RCC25-437	Non-S/R	< 1%	0
RCC25-438	Non-S/R	< 1%	0
RCC25-553	Non-S/R	< 1%	0
RCC25-564	Non-S/R	< 1%	0
RCC25-579	Non-S/R	NA	NA
RCC25-608	Non-S/R	< 1%	0
RCC25-848	Non-S/R	>= 1%	40
RCC25-544	Non-S/R	< 1%	0
RCC25-625	Non-S/R	< 1%	0
RCC25-297	Non-S/R	< 1%	0
RCC25-539	Non-S/R	< 1%	0
RCC25-696	Non-S/R	< 1%	0
RCC25-810	S/R	< 1%	0
RCC25-347	Non-S/R	NA	NA
RCC25-405	Non-S/R	< 1%	0
RCC25-414	Non-S/R	< 1%	0
RCC25-617	S/R	< 1%	0
RCC25-678	Non-S/R	< 1%	0
RCC25-845	Non-S/R	< 1%	0
RCC25-883	Non-S/R	< 1%	0
RCC25-635	Non-S/R	>= 1%	1
RCC25-709	Non-S/R	NA	NA
RCC25-211	Non-S/R	< 1%	0
RCC25-387	Non-S/R	< 1%	0
RCC25-392	S/R	< 1%	0
RCC25-394	Non-S/R	< 1%	0
RCC25-178	S/R	>= 1%	10
RCC25-447	Non-S/R	< 1%	0
RCC25-511	Non-S/R	< 1%	0
RCC25-512	Non-S/R	< 1%	0
RCC25-645	Non-S/R	< 1%	0
RCC25-789	Non-S/R	< 1%	0
RCC25-194	Non-S/R	< 1%	0
RCC25-52	Non-S/R	< 1%	0
RCC25-112	Non-S/R	< 1%	0
RCC25-113	Non-S/R	< 1%	0
RCC25-191	Non-S/R	< 1%	0
RCC25-262	Non-S/R	< 1%	0
RCC25-3	Non-S/R	< 1%	0
RCC25-321	Non-S/R	< 1%	0
RCC25-520	Non-S/R	< 1%	0
RCC25-615	Non-S/R	< 1%	0
RCC25-675	Non-S/R	< 1%	0
RCC25-84	Non-S/R	< 1%	0
RCC25-507	Non-S/R	>= 1%	15
RCC25-492	Non-S/R	< 1%	0
RCC25-493	Non-S/R	< 1%	0
RCC25-1007	S/R	< 1%	0
RCC25-53	Non-S/R	< 1%	0
RCC25-627	Non-S/R	>= 1%	10
RCC25-726	S/R	< 1%	0
RCC25-1061	Non-S/R	< 1%	0
RCC25-1062	Non-S/R	< 1%	0
RCC25-373	S/R	< 1%	0
RCC25-465	Non-S/R	< 1%	0
RCC25-705	Non-S/R	< 1%	0
RCC25-73	Non-S/R	< 1%	0
RCC25-982	Non-S/R	< 1%	0
RCC25-177	Non-S/R	< 1%	0
RCC25-524	Non-S/R	< 1%	0
RCC25-628	Non-S/R	>= 1%	2
RCC25-676	Non-S/R	< 1%	0
RCC25-677	Non-S/R	< 1%	0
RCC25-69	Non-S/R	< 1%	0
RCC25-120	Non-S/R	< 1%	0
RCC25-184	Non-S/R	< 1%	0
RCC25-19	Non-S/R	< 1%	0
RCC25-265	Non-S/R	< 1%	0
RCC25-37	Non-S/R	< 1%	0
RCC25-439	Non-S/R	< 1%	0
RCC25-656	S/R	< 1%	0
RCC25-824	Non-S/R	< 1%	0
RCC25-139	Non-S/R	>= 1%	50
RCC25-200	Non-S/R	>= 1%	2
RCC25-208	S/R	< 1%	0
RCC25-217	Non-S/R	< 1%	0
RCC25-302	S/R	< 1%	0
RCC25-338	Non-S/R	>= 1%	1
RCC25-355	S/R	< 1%	0
RCC25-369	S/R	< 1%	0
RCC25-378	Non-S/R	< 1%	0
RCC25-506	S/R	< 1%	0
RCC25-690	Non-S/R	< 1%	0
RCC25-745	Non-S/R	NA	NA
RCC25-904	Non-S/R	>= 1%	1
RCC25-349	Non-S/R	< 1%	0
RCC25-390	Non-S/R	< 1%	0
RCC25-454	Non-S/R	< 1%	0
RCC25-495	Non-S/R	< 1%	0
RCC25-535	Non-S/R	< 1%	0
RCC25-704	Non-S/R	< 1%	0
RCC25-861	Non-S/R	< 1%	0
RCC25-894	Non-S/R	< 1%	0
RCC25-933	Non-S/R	< 1%	0
RCC25-880	Non-S/R	< 1%	0
RCC25-940	Non-S/R	< 1%	0
RCC25-971	S/R	< 1%	0
RCC25-986	Non-S/R	< 1%	0
RCC25-992	Non-S/R	< 1%	0
RCC25-735	Non-S/R	>= 1%	10
RCC25-229	Non-S/R	< 1%	0
RCC25-234	Non-S/R	>= 1%	1
RCC25-267	Non-S/R	< 1%	0
RCC25-402	Non-S/R	< 1%	0
RCC25-548	Non-S/R	< 1%	0
RCC25-899	Non-S/R	< 1%	0
RCC25-129	Non-S/R	>= 1%	1
RCC25-132	Non-S/R	< 1%	0
RCC25-173	Non-S/R	>= 1%	2
RCC25-174	Non-S/R	< 1%	0
RCC25-33	Non-S/R	< 1%	0
RCC25-336	Non-S/R	< 1%	0
RCC25-34	Non-S/R	< 1%	0
RCC25-415	Non-S/R	< 1%	0
RCC25-563	Non-S/R	>= 1%	1
RCC25-63	Non-S/R	NA	NA
RCC25-725	Non-S/R	< 1%	0
RCC25-740	Non-S/R	< 1%	0
RCC25-1055	Non-S/R	< 1%	0
RCC25-361	Non-S/R	>= 1%	1
RCC25-504	Non-S/R	< 1%	0
RCC25-531	Non-S/R	>= 1%	2
RCC25-575	Non-S/R	< 1%	0
RCC25-589	S/R	>= 1%	70
RCC25-649	Non-S/R	< 1%	0
RCC25-754	Non-S/R	< 1%	0
RCC25-756	Non-S/R	< 1%	0
RCC25-866	Non-S/R	< 1%	0
RCC25-870	Non-S/R	>= 1%	10
RCC25-892	Non-S/R	>= 1%	5
RCC25-896	Non-S/R	>= 1%	1
RCC25-909	Non-S/R	< 1%	0
RCC25-984	Non-S/R	< 1%	0
RCC25-105	Non-S/R	< 1%	0
RCC25-121	Non-S/R	< 1%	0
RCC25-17	Non-S/R	< 1%	0
RCC25-247	S/R	>= 1%	1
RCC25-30	Non-S/R	< 1%	0
RCC25-703	S/R	< 1%	0
RCC25-720	Non-S/R	>= 1%	1
RCC25-799	Non-S/R	< 1%	0
RCC25-87	Non-S/R	< 1%	0
RCC25-254	Non-S/R	< 1%	0
RCC25-410	Non-S/R	< 1%	0
RCC25-215	Non-S/R	< 1%	0
RCC25-258	Non-S/R	>= 1%	1
RCC25-269	Non-S/R	>= 1%	1
RCC25-806	Non-S/R	< 1%	0
RCC25-822	Non-S/R	< 1%	0
RCC25-823	S/R	>= 1%	5
RCC25-187	Non-S/R	< 1%	0
RCC25-212	Non-S/R	< 1%	0
RCC25-274	Non-S/R	< 1%	0
RCC25-460	Non-S/R	< 1%	0
RCC25-558	Non-S/R	< 1%	0
RCC25-836	Non-S/R	< 1%	0
RCC25-851	Non-S/R	< 1%	0
RCC25-877	S/R	< 1%	0
RCC25-167	Non-S/R	>= 1%	5
RCC25-168	Non-S/R	< 1%	0
RCC25-320	Non-S/R	< 1%	0
RCC25-331	Non-S/R	< 1%	0
RCC25-408	Non-S/R	>= 1%	1
RCC25-613	Non-S/R	< 1%	0
RCC25-681	Non-S/R	< 1%	0
RCC25-706	Non-S/R	< 1%	0
RCC25-707	Non-S/R	< 1%	0
RCC25-721	S/R	< 1%	0
RCC25-834	S/R	< 1%	0
RCC25-498	Non-S/R	< 1%	0
RCC25-819	S/R	< 1%	0
RCC25-260	Non-S/R	< 1%	0
RCC25-264	Non-S/R	< 1%	0
RCC25-286	Non-S/R	>= 1%	1
RCC25-569	Non-S/R	< 1%	0
RCC25-688	Non-S/R	< 1%	0
RCC25-765	S/R	< 1%	0
RCC25-788	S/R	< 1%	0
RCC25-527	Non-S/R	< 1%	0
RCC25-547	Non-S/R	< 1%	0
RCC25-673	Non-S/R	< 1%	0
