## Supplementary material for "Integrative Molecular Characterization of Sarcomatoid and Rhabdoid Renal Cell Carcinoma Reveals Determinants of Poor Prognosis and Response to Immune Checkpoint Inhibitors": Table S12

### Sheet: Sheet1
Study ID	Patient ID	Sample ID	sarc_or_rhab	sarcomatoid	rhabdoid
kich_tcga	TCGA-KO-8404	TCGA-KO-8404-01	1	1	1
kirc_tcga	TCGA-B0-4703	TCGA-B0-4703-01	1	1	1
kirc_tcga	TCGA-B0-4707	TCGA-B0-4707-01	1	1	1
kirc_tcga	TCGA-B0-5400	TCGA-B0-5400-01	1	1	1
kirc_tcga	TCGA-BP-4354	TCGA-BP-4354-01	1	1	1
kirc_tcga	TCGA-BP-4798	TCGA-BP-4798-01	1	1	1
kirc_tcga	TCGA-CW-6087	TCGA-CW-6087-01	1	1	1
kirp_tcga	TCGA-F9-A4JJ	TCGA-F9-A4JJ-01	1	1	1
kirc_tcga	TCGA-CJ-4637	TCGA-CJ-4637-01	1	0	1
kirc_tcga	TCGA-CJ-4913	TCGA-CJ-4913-01	1	0	1
kirc_tcga	TCGA-CZ-4860	TCGA-CZ-4860-01	1	0	1
kich_tcga	TCGA-KM-8438	TCGA-KM-8438-01	1	1	0
kich_tcga	TCGA-KM-A7Q8	TCGA-KM-A7Q8-01	1	1	0
kich_tcga	TCGA-KN-8427	TCGA-KN-8427-01	1	1	0
kirc_tcga	TCGA-AK-3426	TCGA-AK-3426-01	1	1	0
kirc_tcga	TCGA-AK-3447	TCGA-AK-3447-01	1	1	0
kirc_tcga	TCGA-AK-3453	TCGA-AK-3453-01	1	1	0
kirc_tcga	TCGA-B0-4688	TCGA-B0-4688-01	1	1	0
kirc_tcga	TCGA-B0-4690	TCGA-B0-4690-01	1	1	0
kirc_tcga	TCGA-B0-4691	TCGA-B0-4691-01	1	1	0
kirc_tcga	TCGA-B0-4693	TCGA-B0-4693-01	1	1	0
kirc_tcga	TCGA-B0-4694	TCGA-B0-4694-01	1	1	0
kirc_tcga	TCGA-B0-4696	TCGA-B0-4696-01	1	1	0
kirc_tcga	TCGA-B0-4697	TCGA-B0-4697-01	1	1	0
kirc_tcga	TCGA-B0-4698	TCGA-B0-4698-01	1	1	0
kirc_tcga	TCGA-B0-4699	TCGA-B0-4699-01	1	1	0
kirc_tcga	TCGA-B0-4700	TCGA-B0-4700-01	1	1	0
kirc_tcga	TCGA-B0-4701	TCGA-B0-4701-01	1	1	0
kirc_tcga	TCGA-B0-4706	TCGA-B0-4706-01	1	1	0
kirc_tcga	TCGA-B0-4822	TCGA-B0-4822-01	1	1	0
kirc_tcga	TCGA-B0-4839	TCGA-B0-4839-01	1	1	0
kirc_tcga	TCGA-B0-5084	TCGA-B0-5084-01	1	1	0
kirc_tcga	TCGA-B0-5402	TCGA-B0-5402-01	1	1	0
kirc_tcga	TCGA-B0-5701	TCGA-B0-5701-01	1	1	0
kirc_tcga	TCGA-B0-5709	TCGA-B0-5709-01	1	1	0
kirc_tcga	TCGA-BP-4163	TCGA-BP-4163-01	1	1	0
kirc_tcga	TCGA-BP-4352	TCGA-BP-4352-01	1	1	0
kirc_tcga	TCGA-BP-4770	TCGA-BP-4770-01	1	1	0
kirc_tcga	TCGA-BP-4771	TCGA-BP-4771-01	1	1	0
kirc_tcga	TCGA-BP-4781	TCGA-BP-4781-01	1	1	0
kirc_tcga	TCGA-BP-4967	TCGA-BP-4967-01	1	1	0
kirc_tcga	TCGA-BP-4970	TCGA-BP-4970-01	1	1	0
kirc_tcga	TCGA-BP-4976	TCGA-BP-4976-01	1	1	0
kirc_tcga	TCGA-BP-4992	TCGA-BP-4992-01	1	1	0
kirc_tcga	TCGA-BP-5010	TCGA-BP-5010-01	1	1	0
kirc_tcga	TCGA-BP-5199	TCGA-BP-5199-01	1	1	0
kirc_tcga	TCGA-BP-5200	TCGA-BP-5200-01	1	1	0
kirc_tcga	TCGA-CJ-4875	TCGA-CJ-4875-01	1	1	0
kirc_tcga	TCGA-CJ-4888	TCGA-CJ-4888-01	1	1	0
kirc_tcga	TCGA-CW-6097	TCGA-CW-6097-01	1	1	0
kirc_tcga	TCGA-CZ-5461	TCGA-CZ-5461-01	1	1	0
kirc_tcga	TCGA-CZ-5462	TCGA-CZ-5462-01	1	1	0
kirc_tcga	TCGA-CZ-5467	TCGA-CZ-5467-01	1	1	0
kirc_tcga	TCGA-CZ-5468	TCGA-CZ-5468-01	1	1	0
kirp_tcga	TCGA-2Z-A9J7	TCGA-2Z-A9J7-01	1	1	0
kirp_tcga	TCGA-BQ-5877	TCGA-BQ-5877-01	1	1	0
kirp_tcga	TCGA-GL-7966	TCGA-GL-7966-01	1	1	0
kirp_tcga	TCGA-IA-A40Y	TCGA-IA-A40Y-01	1	1	0
kirp_tcga	TCGA-P4-AAVL	TCGA-P4-AAVL-01	1	1	0
kirp_tcga	TCGA-SX-A7SM	TCGA-SX-A7SM-01	1	1	0
kirp_tcga	TCGA-Y8-A896	TCGA-Y8-A896-01	1	1	0
