## Supplementary material for "Integrative Molecular Characterization of Sarcomatoid and Rhabdoid Renal Cell Carcinoma Reveals Determinants of Poor Prognosis and Response to Immune Checkpoint Inhibitors": Table S13

### Sheet: Evaluated genes_3v Oncopa
Genes	Oncopanel v1	Oncopanel v2	Oncopanel v3
ABL1	Yes	Yes	Yes
AKT1	Yes	Yes	Yes
AKT2	Yes	Yes	Yes
AKT3	Yes	Yes	Yes
ALK	Yes	Yes	Yes
APC	Yes	Yes	Yes
AR	Yes	Yes	Yes
ARAF	Yes	Yes	Yes
ARID1A	Yes	Yes	Yes
ARID1B	Yes	Yes	Yes
ARID2	Yes	Yes	Yes
ASXL1	Yes	Yes	Yes
ATM	Yes	Yes	Yes
ATRX	Yes	Yes	Yes
AURKA	Yes	Yes	Yes
AURKB	Yes	Yes	Yes
AXL	Yes	Yes	Yes
B2M	Yes	Yes	Yes
BAP1	Yes	Yes	Yes
BCL2	Yes	Yes	Yes
BCL2L1	Yes	Yes	Yes
BCL2L12	Yes	Yes	Yes
BCL6	Yes	Yes	Yes
BCOR	Yes	Yes	Yes
BCORL1	Yes	Yes	Yes
BLM	Yes	Yes	Yes
BMPR1A	Yes	Yes	Yes
BRAF	Yes	Yes	Yes
BRCA1	Yes	Yes	Yes
BRCA2	Yes	Yes	Yes
BRD4	Yes	Yes	Yes
BRIP1	Yes	Yes	Yes
BUB1B	Yes	Yes	Yes
CARD11	Yes	Yes	Yes
CBL	Yes	Yes	Yes
CBLB	Yes	Yes	Yes
CCND1	Yes	Yes	Yes
CCND2	Yes	Yes	Yes
CCND3	Yes	Yes	Yes
CCNE1	Yes	Yes	Yes
CD274	Yes	Yes	Yes
CD79B	Yes	Yes	Yes
CDC73	Yes	Yes	Yes
CDH1	Yes	Yes	Yes
CDK4	Yes	Yes	Yes
CDK6	Yes	Yes	Yes
CDKN1A	Yes	Yes	Yes
CDKN1B	Yes	Yes	Yes
CDKN1C	Yes	Yes	Yes
CDKN2A	Yes	Yes	Yes
CDKN2B	Yes	Yes	Yes
CDKN2C	Yes	Yes	Yes
CEBPA	Yes	Yes	Yes
CHEK2	Yes	Yes	Yes
CIITA	Yes	Yes	Yes
CREBBP	Yes	Yes	Yes
CRKL	Yes	Yes	Yes
CRLF2	Yes	Yes	Yes
CRTC1	Yes	Yes	Yes
CTNNB1	Yes	Yes	Yes
CUX1	Yes	Yes	Yes
CYLD	Yes	Yes	Yes
DDB2	Yes	Yes	Yes
DDR2	Yes	Yes	Yes
DICER1	Yes	Yes	Yes
DIS3	Yes	Yes	Yes
DNMT3A	Yes	Yes	Yes
EGFR	Yes	Yes	Yes
EP300	Yes	Yes	Yes
ERBB2	Yes	Yes	Yes
ERBB3	Yes	Yes	Yes
ERBB4	Yes	Yes	Yes
ERCC2	Yes	Yes	Yes
ERCC3	Yes	Yes	Yes
ERCC4	Yes	Yes	Yes
ERCC5	Yes	Yes	Yes
ESR1	Yes	Yes	Yes
ETV1	Yes	Yes	Yes
ETV4	Yes	Yes	Yes
ETV5	Yes	Yes	Yes
ETV6	Yes	Yes	Yes
EWSR1	Yes	Yes	Yes
EXT1	Yes	Yes	Yes
EXT2	Yes	Yes	Yes
EZH2	Yes	Yes	Yes
FAM46C	Yes	Yes	Yes
FANCA	Yes	Yes	Yes
FANCC	Yes	Yes	Yes
FANCD2	Yes	Yes	Yes
FANCE	Yes	Yes	Yes
FANCF	Yes	Yes	Yes
FANCG	Yes	Yes	Yes
FAS	Yes	Yes	Yes
FBXW7	Yes	Yes	Yes
FGFR1	Yes	Yes	Yes
FGFR2	Yes	Yes	Yes
FGFR3	Yes	Yes	Yes
FGFR4	Yes	Yes	Yes
FH	Yes	Yes	Yes
FLCN	Yes	Yes	Yes
FLT1	Yes	Yes	Yes
FLT3	Yes	Yes	Yes
FLT4	Yes	Yes	Yes
GATA3	Yes	Yes	Yes
GATA4	Yes	Yes	Yes
GATA6	Yes	Yes	Yes
GLI1	Yes	Yes	Yes
GLI2	Yes	Yes	Yes
GNA11	Yes	Yes	Yes
GNAQ	Yes	Yes	Yes
GNAS	Yes	Yes	Yes
GPC3	Yes	Yes	Yes
H3F3A	Yes	Yes	Yes
HNF1A	Yes	Yes	Yes
HRAS	Yes	Yes	Yes
ID3	Yes	Yes	Yes
IDH1	Yes	Yes	Yes
IDH2	Yes	Yes	Yes
IGF1R	Yes	Yes	Yes
IKZF1	Yes	Yes	Yes
JAK2	Yes	Yes	Yes
JAK3	Yes	Yes	Yes
KDM6A	Yes	Yes	Yes
KDR	Yes	Yes	Yes
KIT	Yes	Yes	Yes
KRAS	Yes	Yes	Yes
LMO1	Yes	Yes	Yes
LMO2	Yes	Yes	Yes
MAP2K1	Yes	Yes	Yes
MAP2K4	Yes	Yes	Yes
MAP3K1	Yes	Yes	Yes
MAPK1	Yes	Yes	Yes
MCL1	Yes	Yes	Yes
MDM2	Yes	Yes	Yes
MDM4	Yes	Yes	Yes
MECOM	Yes	Yes	Yes
MEF2B	Yes	Yes	Yes
MEN1	Yes	Yes	Yes
MET	Yes	Yes	Yes
MITF	Yes	Yes	Yes
MLH1	Yes	Yes	Yes
MPL	Yes	Yes	Yes
MSH2	Yes	Yes	Yes
MSH6	Yes	Yes	Yes
MTOR	Yes	Yes	Yes
MUTYH	Yes	Yes	Yes
MYB	Yes	Yes	Yes
MYBL1	Yes	Yes	Yes
MYC	Yes	Yes	Yes
MYCL	Yes	Yes	Yes
MYCL1	Yes	Yes	Yes
MYCN	Yes	Yes	Yes
MYD88	Yes	Yes	Yes
NBN	Yes	Yes	Yes
NF1	Yes	Yes	Yes
NF2	Yes	Yes	Yes
NFE2L2	Yes	Yes	Yes
NFKBIA	Yes	Yes	Yes
NFKBIZ	Yes	Yes	Yes
NKX2-1	Yes	Yes	Yes
NOTCH1	Yes	Yes	Yes
NOTCH2	Yes	Yes	Yes
NPM1	Yes	Yes	Yes
NRAS	Yes	Yes	Yes
NTRK1	Yes	Yes	Yes
NTRK2	Yes	Yes	Yes
NTRK3	Yes	Yes	Yes
PALB2	Yes	Yes	Yes
PARK2	Yes	Yes	Yes
PAX5	Yes	Yes	Yes
PDCD1LG2	Yes	Yes	Yes
PDGFRA	Yes	Yes	Yes
PDGFRB	Yes	Yes	Yes
PHF6	Yes	Yes	Yes
PHOX2B	Yes	Yes	Yes
PIK3C2B	Yes	Yes	Yes
PIK3CA	Yes	Yes	Yes
PIK3R1	Yes	Yes	Yes
PIM1	Yes	Yes	Yes
PMS1	Yes	Yes	Yes
PMS2	Yes	Yes	Yes
PRDM1	Yes	Yes	Yes
PRF1	Yes	Yes	Yes
PRKAR1A	Yes	Yes	Yes
PRKCI	Yes	Yes	Yes
PRKDC	Yes	Yes	Yes
PTCH1	Yes	Yes	Yes
PTEN	Yes	Yes	Yes
PTPN11	Yes	Yes	Yes
RAD21	Yes	Yes	Yes
RAF1	Yes	Yes	Yes
RARA	Yes	Yes	Yes
RB1	Yes	Yes	Yes
REL	Yes	Yes	Yes
RET	Yes	Yes	Yes
ROS1	Yes	Yes	Yes
RUNX1	Yes	Yes	Yes
SBDS	Yes	Yes	Yes
SDHAF2	Yes	Yes	Yes
SDHB	Yes	Yes	Yes
SDHC	Yes	Yes	Yes
SDHD	Yes	Yes	Yes
SETBP1	Yes	Yes	Yes
SETD2	Yes	Yes	Yes
SF3B1	Yes	Yes	Yes
SH2B3	Yes	Yes	Yes
SMAD2	Yes	Yes	Yes
SMAD4	Yes	Yes	Yes
SMARCA4	Yes	Yes	Yes
SMARCB1	Yes	Yes	Yes
SMC3	Yes	Yes	Yes
SMO	Yes	Yes	Yes
SOCS1	Yes	Yes	Yes
SOX2	Yes	Yes	Yes
SOX9	Yes	Yes	Yes
SRSF2	Yes	Yes	Yes
STAG2	Yes	Yes	Yes
STAT3	Yes	Yes	Yes
STAT6	Yes	Yes	Yes
STK11	Yes	Yes	Yes
SUFU	Yes	Yes	Yes
SUZ12	Yes	Yes	Yes
TCF3	Yes	Yes	Yes
TCF7L2	Yes	Yes	Yes
TERT	Yes	Yes	Yes
TET2	Yes	Yes	Yes
TNFAIP3	Yes	Yes	Yes
TP53	Yes	Yes	Yes
TSC1	Yes	Yes	Yes
TSC2	Yes	Yes	Yes
U2AF1	Yes	Yes	Yes
VHL	Yes	Yes	Yes
WRN	Yes	Yes	Yes
WT1	Yes	Yes	Yes
XPA	Yes	Yes	Yes
XPC	Yes	Yes	Yes
XPO1	Yes	Yes	Yes
ZNF217	Yes	Yes	Yes
ZRSR2	Yes	Yes	Yes
KDM5C	No	Yes	Yes
KMT2D	No	Yes	Yes
PBRM1	No	Yes	Yes
RELN	No	No	No
KMT2C	No	No	No
